# Transposable elements contribute to the establishment of the glycine shuttle in Brassicaceae species

**DOI:** 10.1101/2022.12.06.519256

**Authors:** Sebastian Triesch, Alisandra K. Denton, Jacques W. Bouvier, Jan P. Buchmann, Vanessa Reichel-Deland, Ricardo Nuno Ferreira Martins Guerreiro, Noah Busch, Urte Schlüter, Benjamin Stich, Steven Kelly, Andreas P.M. Weber

## Abstract

C_3_-C_4_ intermediate photosynthesis has evolved at least five times convergently in the Brassicaceae, despite this family lacking *bona fide* C_4_ species. The establishment of this carbon concentrating mechanism is known to require a complex suite of ultrastructural modifications as well as changes in spatial expression patterns, which are both thought to be underpinned by a reconfiguration of existing gene-regulatory networks. However, to date, the mechanisms which underpin the reconfiguration of these gene networks are largely unknown. In this study, we used a pan-genomic association approach to identify genomic features that could confer differential gene expression toward the C3-C4 intermediate state by analysing eight C3 species and seven C3-C4 species from five independent origins in the Brassicaceae. We found a strong correlation between transposable element (TE) insertions in *cis*-regulatory regions and the C_3_-C_4_ intermediacy. Specifically, our study revealed 113 gene models in which presence of a TE within a gene correlates with C_3_-C_4_ intermediate photosynthesis. In this set, genes involved in the photorespiratory glycine shuttle are enriched, including the glycine decarboxylase P-protein whose expression domain undergoes a spatial shift during the transition to C_3_-C_4_ photosynthesis. When further interrogating this gene, we discovered independent TE insertions in its upstream region which we conclude to be responsible for causing the spatial shift in *GLDP1* gene expression. Our findings hint at a pivotal role of TEs in the evolution of C_3_-C_4_ intermediacy, especially in mediating differential spatial gene expression.
