## Supplemental Table 1 for "Transposable elements contribute to the establishment of the glycine shuttle in Brassicaceae species"

### Sheet: Tabelle1
Species	Photosynthesis type	Accession Number / Source
Arabidopsis thaliana	C3	https://www.arabidopsis.org/download/index-auto.jsp%3Fdir%3D%252Fdownload_files%252FGenes%252FTAIR10_genome_release
Arabis alpina	C3	http://www.arabis-alpina.org/downloads.html
Brassica gravinae	C3-C4	SAMN31871749
Brassica oleracea	C3	GCA_000695525.1
Brassica tournefortii	C3	SAMN31871751
Carrichtera annua	C3	SAMN31871752
Diplotaxis erucoides	C3-C4	SAMN31871754
Diplotaxis tenuifolia	C3-C4	SAMN31871757
Diplotaxis viminea	C3	SAMN31871759
Gynandropsis gynandra	C4	https://genomevolution.org/coge/GenomeInfo.pl?gid=58728
Hirschfeldia incana HIR1	C3	SAMN31871761
Hirschfeldia incana HIR3	C3-C4	SAMN31871762
Moricandia arvensis	C3-C4	GCA_905132765.1
Moricandia moricandioides	C3	GCA_905132885.1
Moricandia nitens	C3-C4	SAMN31871763
Moricandia suffruticosa	C3-C4	SAMN31871766
