## Supplemental Table 2 for "Transposable elements contribute to the establishment of the glycine shuttle in Brassicaceae species"

### Sheet: fragmented_TEs
	TE_type	a_alpina	a_thaliana	b_gravinae	b_oleracea	b_tournefortii	c_annua	c_gynandra	d_erucoides	d_tenuifolia	d_viminea	h_incana1	h_incana3	m_arvensis	m_moricandioides	m_nitens	m_suffruticosa
0	PIF_Harbinger_TIR_transposon	3548904	282147	6294436	11358419	2583096	7311553	6133263	5680423	6571767	2211704	2819213	2849445	10729381	6001887	8436582	8487496
1	helitron	36207418	6810232	101175778	20007037	37110416	80237408	97756006	61361091	72742573	48155404	61813853	46933667	68472253	45842453	35079973	42812247
2	hAT_TIR_transposon	3713133	256389	5214378	13773410	3348309	2977267	5378497	2556696	4878548	2325268	4618424	3644566	7565611	4257514	4498826	3802683
3	Gypsy_LTR_retrotransposon	68715062	5480603	84314790	39192902	15262946	99535846	80952822	58171560	98711434	32628924	23021510	15470215	98968493	78653369	80172252	66743120
4	Copia_LTR_retrotransposon	24100911	1439621	35400678	28085585	7943087	34170363	35917150	40728297	41434578	15432251	13896181	14012829	95720351	48405612	57613820	51309868
5	LTR_retrotransposon	15769031	779856	19532564	15245703	6257301	32295949	24807539	16973699	35756589	8830475	8822593	12811534	85957986	42729895	44217594	31498973
6	LINE_element	622467	0	0	0	0	0	0	0	0	0	0	0	0	0	0	0
7	Tc1_Mariner_TIR_transposon	3416700	93848	1142401	5246037	356452	2257639	1000842	2203893	2567613	1276437	1355886	1731362	3438203	4621010	2421835	2129003
8	Mutator_TIR_transposon	13881650	1780871	13891150	25654730	4216885	18826600	14165874	12203133	18771920	7220638	7449585	6300282	55811640	51386318	45451438	42783278
9	CACTA_TIR_transposon	9114111	815719	15131530	20734424	3827415	22076317	15559381	6656215	19096255	5926281	8920863	5962963	27304214	13000460	15149583	15404745

### Sheet: intact_TEs
	TE_type	a_alpina	a_thaliana	b_gravinae	b_oleracea	b_tournefortii	c_annua	c_gynandra	d_erucoides	d_tenuifolia	d_viminea	h_incana1	h_incana3	m_arvensis	m_moricandioides	m_nitens	m_suffruticosa
0	PIF_Harbinger_TIR_transposon	288000	88183	603600	800456	190200	558942	603600	727088	704321	287953	369819	321909	985403	480214	690942	710820
1	helitron	4251923	2299011	8830897	826329	2749909	5904465	8830897	5703347	6339503	4527871	5764595	5278897	4821498	3912993	2268897	3066111
2	LTR_retrotransposon	3123978	130009	1630641	637706	631581	2165889	1630641	4527060	4438499	867510	1259087	824632	10282725	4856692	2331152	2589557
3	hAT_TIR_transposon	819795	62727	782337	842101	330249	479461	782337	550138	804545	402403	704214	512367	646184	390279	397762	384330
4	Gypsy_LTR_retrotransposon	14726312	662749	6839456	1738304	1925882	14758173	6839456	15975282	12453042	4599526	4184065	1316940	12058322	5857448	4862412	5161506
5	Copia_LTR_retrotransposon	5944186	535014	8555242	2786336	1857195	6325093	8555242	18406158	9732049	4433727	4145629	2277544	20828053	9371432	7477461	9142294
6	Tc1_Mariner_TIR_transposon	342099	38703	185635	198223	73018	168316	185635	204482	172134	122600	189639	166198	269146	234987	155442	159493
7	Mutator_TIR_transposon	1690813	445805	1539886	1059201	642484	1234801	1539886	1553813	1729206	965610	999495	828149	2448115	1409252	1543786	1724839
8	CACTA_TIR_transposon	1267740	278812	1694162	1438319	629605	1444604	1694162	1111777	2034018	859490	1114421	772760	2368267	1197256	1127538	1155320
