## Supplemental Table 5 for "Transposable elements contribute to the establishment of the glycine shuttle in Brassicaceae species"

### Sheet: Tabelle1
Species	CO2-comp. point	M Box
Arabidopsis thaliana	60.0242	-757
Brassica gravinae	32.24	-4514
Brassica oleracea	50.5163	-853
Diplotaxis erucoides	31.672	-878
Diplotaxis tenuifolia	12.4106	-2326
Diplotaxis viminea	51.0831	-850
Hirschfeldia incana 1	50.5	-831
Hirschfeldia incana 3	38.37	-2544
Moricandia arvensis	24.4246	-2260
Moricandia moricandoides	51.5866	-1135
Moricandia nitens	21.0433	-2028
Moricandia suffroticosa	24.8726	-2264
